# *EPB41L4A-AS1* long noncoding RNA acts in both *cis*- and *trans*-acting transcriptional regulation and controls nucleolar biology

**DOI:** 10.1101/2025.04.08.647803

**Authors:** Alan Monziani, Juan Pablo Unfried, Todor Cvetanovic, Igor Ulitsky

## Abstract

Mammalian genomes are pervasively transcribed into long noncoding RNAs (lncRNAs), whose functions and modes of action remain poorly understood. *EPB41L4A-AS1* is an evolutionary conserved, broadly and highly expressed lncRNA that produces the H/ACA snoRNA *SNORA13* from one of its introns. We studied the consequences of *EPB41L4A-AS1* perturbation in breast cancer cells and found that it acts both *in cis*, to enhance transcription of the proximal *EPB41L4A* gene and additional genes in its two flanking topologically associated domains, and in *trans* by broadly regulating gene expression, including expression of snoRNAs, transcription of genes involved in nucleolar biology and the distribution of nucleolar proteins. These effects are phenocopied by the loss of SUB1, an interactor of *EPB41L4A-AS1*, and are observed following transient perturbations of *EPB41L4A-AS1* that do not affect steady-state *SNORA13* levels or the rRNA modification it helps install. Exogenous expression of the full-length *EPB41L4A-AS1* locus but not *SNORA13* expression can rescue the *trans*-acting transcriptional effects of its perturbation. The *EPB41L4A-AS1* gene is thus a versatile locus producing RNA molecules acting on multiple levels for key cellular functions.
