## Supplementary material for "*EPB41L4A-AS1* long noncoding RNA acts in both *cis*- and *trans*-acting transcriptional regulation and controls nucleolar biology": Table S5

### Sheet: GapmeRs and siRNAs
Target/Name	Species	Company	Sequence(s)
EPB41L4A-AS1 Lincode SMARTpool siRNA	Human	Dharmacon	GAUGGAUGCCUGAAGUGUA AGGAGUACUGACAUAAUUA UGAAAAGGCCUUACCGUAU CGUCGGGAGUGAUCACCUA
EPB41L4A SMARTpool siRNA	Human	Dharmacon	GGGAAAAGAUUGUAACGAA CGUUAUAAGCACCGCUACA AGUAAGUGGACUAACGGUA GAUCAGUUCUCUCGGAAGU
SUB1 SMARTpool siRNA	Human	Dharmacon	GUACGUUAGUGUUCGCGAU GAACUACAAUCACCGAAUC GACUUGCUUUCACUUAUUA UCAAAUGUCUAGGCUUGUU
Lincode Non-targeting Control siRNA Pool	Human/Mouse	Dharmacon	UGGUUUACAUGUCGACUAA UGGUUUACAUGUUGUGUGA UGGUUUACAUGUUUUCUGA UGGUUUACAUGUUUUCCUA
EPB41L4A-AS1 GapmeR #1	Human	Qiagen/Biospring	TACACTTAAGGCTAGC
EPB41L4A-AS1 GapmeR #2	Human	Qiagen/Biospring	ACGCTGCTTTTAAGTT
LINC00938 GapmeR #1	Human	Qiagen	TGGAACTTAGCGATTG
LINC00938 GapmeR #2	Human	Qiagen	CGCGTAGAGGTGGTAG
MIR-9-3HG GapmeR #1	Human	Qiagen	GTAGACGAGGTGTGAA
MIR-9-3HG GapmeR #2	Human	Qiagen	TCAATGCGGACAGCTA
NET1e GapmeR #1	Human	Qiagen	TGACACTGAGAAACGA
NET1e GapmeR #2	Human	Qiagen	CGCGTAGAGGTGGTAG
EPB41L4A GapmeR #1	Human	Qiagen	CCGTGAACATAATTGG
GAS5 GapmeR #1	Human	Qiagen	GATAGGAGCGAAAGAC
GAS5 GapmeR #2	Human	Qiagen	ATCTAGCGACAGGTAA
GapmeR Scrambled A	Human/Mouse	Qiagen/Biospring	AACACGTCTATACGC
GapmeR Scrambled B	Human/Mouse	Qiagen/Biospring	GCTCCCTTCAATCCAA

### Sheet: Guide RNAs
Target/Name	Species	Forward sequence	Reverse sequence
EPB41L4A-AS1 CRISPRa gRNA #1	Human	CACCGGCGTCTCGCCATAGCGCAG	AAACCTGCGCTATGGCGAGACGCC
EPB41L4A-AS1 CRISPRa gRNA #2	Human	CACCGTGACTCGGGCTGAGAACCC	AAACGGGTTCTCAGCCCGAGTCAC
EPB41L4A CRISPRa gRNA #1	Human	CACCGGATCGGACGCCAGGACGTCG	AAACCGACGTCCTGGCGTCCGATCC
EPB41L4A CRISPRa gRNA #2	Human	CACCGGGGCCGCGCTCAAATCCGTG	AAACCACGGATTTGAGCGCGGCCCC

### Sheet: RT-qPCR primers
Target/Name	Species	Forward sequence	Reverse sequence
ACTB	Human	CCCTGGACTTCGAGCAAGAG	ACTCCATGCCCAGGAAGGAA
GAPDH	Human	AGAAGGCTGGGGCTCATTTG	GGTGCTAAGCAGTTGGTGGT
EPB41L4A-AS1	Human	CATCGACTATGCCAGGGAGT	GCAGGGCAAGCATAAAGTCA
EPB41L4A	Human	AGGTCCCAGTGTTCAGATGG	AACCCTGAGCATCCGAAGAA
EPB41L4A-DT	Human	AGGTCCCAGTGTTCAGATGG	AACCCTGAGCATCCGAAGAA
SNORA13	Human	GTGTTGCCCATTCACTTTGG	ACTTATGCAGCTCCTACACCA
LINC00938	Human	CTGTGCGGATTCCCTAAACG	CCCGGGGTGTGTATAATGGT
ARID2	Human	CTTTGGGAAGGTTGTGAGCC	TCCTGCTTGTCCTGGTTCAT
MIR-9-3HG	Human	ACCCCAACCCATCCCTTAAG	CCTCAGACCCAAACAGACCT
POLG	Human	CACAAAGCAAGGCCAGAAGT	TCTGCCAGACTGTTGACACT
NET1e	Human	CAATAGCCCAATGTGCCTCC	TGCAGATCTCAGGCTTCTCC
NET1	Human	GAATTCGCTTCCATGACCCC	AGTTGAACCACTGCTGCTTG
CALML5	Human	GTTGACACGGATGGAAACGG	AGTTTCCTTAGCTGGGCCTC
SUB1	Human	GCAAGTTGCTCCAGAAAAACC	CACTAACGTACCTCATTTTCCC
NPM1	Human	GCACATTGTTGAAGCAGAGG	GGCCCTGAACCACACTTCA
MTREX	Human	CGGAGACCTTTGCTATGGGA	CCATTCCTCTCCTTCCAGCA
PSMD14	Human	TGCTATGCCACAGTCAGGAA	AAAGCCAACAACCAAAGCCA
DHX9	Human	TCAATGAAGGAAAGCGGCTG	CTCTGCTTCTTCTCCACCCA
SNORA10	Human	GTCCAGTGTGTGCTTGGC	TGTCGCACTCCTAGGAACAG
SNORA64	Human	CTCTCTCGGCTCTGCATAGT	TCAAGGAAAGAGAGGCCACA
SNORA73B	Human	GTTGAAGATGAAGCTGGGCC	TCTCCCCAGTCATTGTCCAC
SNORA38B	Human	TGGAGGCAAAGAAATGTGGAC	GGGATGGTTGATCTTGAGCC
SCARNA21	Human	TGGCTCGATTTCCTGGGG	CCTGGCCCCTCTACTCTAGG
SCARNA5	Human	TCACAGCTGACGAGTATCCA	GATCATGCACCATCACACCC
SCARNA13	Human	CCAGCTGTTCCATGTGCAAT	GCTTCTCTTACTGTTGGCGG
SNORD17	Human	GTAGCCTGAAAATGCCCTGC	CCTGCTGACACCAACCATTC
GAS5 #1	Human	TGCCTGGACCAGCTTAATGG	GCATGCTTGCTTGTTGTGGT
GAS5 #2	Human	AGCAAGCCTAACTCAAGCCAT	TTAAGCTGGTCCAGGCAAGTT
18S	Human	CTCAACACGGGAAACCTCAC	CGCTCCACCAACTAAGAACG
SNRNP70	Human	CTATTCCATACCTGCCACCCC	GCATCTCGAGGGTCCTCAAAC
MALAT1	Human	ATGCAGTTGTCTTGACTTCAGGTCTGT	ACACCAGCAAAATGTACTCAGCTTCA
NEAT1	Human	AGTTAAGGCGCCATCCTCAC	AGCACTGCCACCTGGAAAAT
MYC intron	Human	ATATCGCCTGTGTGAGCCAG	CGTCTCCGGCTGTCAGAAAT
EPB41L4A TSS CUT&RUN qPCR	Human	TGGGTCGCTTTGAGAGATGT	GTTTTGCGTGGGTTCGTAGT
GAPDH CUT&RUN qPCR	Human	CACATCGCTCAGACACCATG	CATACGACTGCAAAGACCCG
RP11-164C12.2 CUT&RUN qPCR	Human	GCCTGCCTCTTCACAATGAG	ATGGGCCAGGTACAGAGATG
MACP profiling	Human	TAGATGAATTCGTTCGAAGACGATCAGATACCG	AAGTTGTCTAGATCGTTCGTTATCGGAATTAACCAG

### Sheet: Northern Blot probes
Northern Probe Target	Species	Sequence	Conjugated to
SNORA13 #1	Human	GGGCAGGAAAAGGCTGCAAAGCGTTTAATTTACGCC	IRDye 800
SNORA13 #2	Human	AGGTATCAAATTTAAGGGCAGGAAAAGGCT	IRDye 800
U6	Human	GCAGGGGCCATGCTAATCTTCTCTGTATCGT	IRDye 700

### Sheet: Antibodies
Antibody	Company/Catalog Number	Used for
Mouse anti-β-Tubulin Monoclonal Antibody	Sigma-Aldrich (clone TUB 2.1, T4026)	WB (1:2000)
Rabbit anti-GAPDH Monoclonal Antibody	Cell Signaling (#2118)	WB (1:2000)
Mouse anti-GAPDH Monoclonal Antibody	Cell Signaling (#97166)	WB (1:2000)
Mouse anti-ACTB Monoclonal Antibody	Abcam (#8226)	WB (1:2000)
Normal Rabbit IgG Polyclonal Antibody	Merck-Millipore (#12-370)	IP (3-5 µg)
Normal Mouse IgG Polyclonal Antibody	Merck-Millipore (#12-371)	IP (3-5 µg)
Rabbit anti-PC4 Polyclonal Antibody	Bethyl Laboratories (#A301-161A)	WB (1:1000), IP/RIP (3 µg), IF (1:200), CUT&RUN (1:100)
Rabbit anti-NPM1 Polyclonal Antibody	Bethyl Laboratories (#A302-402A)	WB (1:2000), IF (1:100)
Rabbit anti-CTCF Monoclonal Antibody	Cell Signaling (#3418)	CUT&RUN (1:100)
Rabbit Acetyl-Histone H3 (Lys27) Monoclonal Antibody	Cell Signaling (#D5E4)	CUT&RUN (1:100)
Rabbit anti-MTR4 Polyclonal Antibody	Abcam (#70551)	WB (1:1000)
Mouse anti-CDKN1A Monoclonal Antibody	BD Pharmingen (#556431)	WB (1:1000)
Rabbit anti-EPB41L4A Polyclonal Antibody	Proteintech (26596-1-AP)	WB (1:1000)
Goat anti-Mouse IgG-HRP Polyclonal Antibody	Jackson ImmunoResearch (115-035-003)	WB (1:5000)
Goat anti-Rabbit IgG-HRP Polyclonal Antibody	Jackson ImmunoResearch (111-035-003)	WB (1:5000)
Goat anti-Mouse IgG IR700	Azure Biosystems (AC2129)	WB (1:5000)
Goat anti-Mouse IgG IR800	Azure Biosystems (AC2135)	WB (1:5000)
Goat anti-Rabbit IgG IR700	Azure Biosystems (AC2128)	WB (1:5000)
Goat anti-Rabbit IgG IR800	Azure Biosystems (AC2134)	WB (1:5000)

### Sheet: UMI4C baits
Target/Name	Species	Upstream bait	Downstream bait
EPB41L4A-AS1 set 1	Human	TTCTGTCGGGTCCCAAAATA	AATGATACGGCGACCACCGAGATCTACACTCTTTCCCTACACGACGCTCTTCCGATCTTCTAAAGTCCTTTGGGCTCCT
EPB41L4A-AS1 set 2	Human	TTTGGTGTAGGAGCTGCATA	AATGATACGGCGACCACCGAGATCTACACTCTTTCCCTACACGACGCTCTTCCGATCTTTGCTGCTTTTACGTTTCCA
EPB41L4A-AS1 set 3	Human	ACTGCCAGAAACAGCTATTTCTA	AATGATACGGCGACCACCGAGATCTACACTCTTTCCCTACACGACGCTCTTCCGATCTTATAAGGGAGGAGGGGTTCT
EPB41L4A set 1	Human	TCACTCACCAATTTTCAGCC	AATGATACGGCGACCACCGAGATCTACACTCTTTCCCTACACGACGCTCTTCCGATCTACAAGATAAGCACCACTGGA
EPB41L4A set 2	Human	GTTTCCCTTCACCAGACTCA	AATGATACGGCGACCACCGAGATCTACACTCTTTCCCTACACGACGCTCTTCCGATCTTGTTGCCTTATCTAAAATGCCT
EPB41L4A set 3	Human	TCGGTCAGGTTGTCACTAC	AATGATACGGCGACCACCGAGATCTACACTCTTTCCCTACACGACGCTCTTCCGATCTCGTACCTTCTCATCCAATGT
STARD4 set 1	Human	TCAAGCAGTAAACCGACTGG	AATGATACGGCGACCACCGAGATCTACACTCTTTCCCTACACGACGCTCTTCCGATCTATTGAAACAGAAGGCGAAGT
STARD4 set 2	Human	TGGTGACTTACGCCTGTAAT	AATGATACGGCGACCACCGAGATCTACACTCTTTCCCTACACGACGCTCTTCCGATCTCAGAATTTTGGGAGGCCAAG
STARD4 set 3	Human	AAAGAATGGACTCCATAGCAGG	AATGATACGGCGACCACCGAGATCTACACTCTTTCCCTACACGACGCTCTTCCGATCTAAAGACCCAACTGGAGTCCA
